# Estimation of contemporary effective population size in plant populations: limitations of genomic datasets

**DOI:** 10.1101/2023.07.18.549323

**Authors:** Roberta Gargiulo, Véronique Decroocq, Santiago C. González-Martínez, Ivan Paz-Vinas, Jean-Marc Aury, Isabelle Lesur Kupin, Christophe Plomion, Sylvain Schmitt, Ivan Scotti, Myriam Heuertz

## Abstract

Effective population size (*N_e_*) is a pivotal evolutionary parameter with crucial implications in conservation practice and policy. Genetic methods to estimate *N_e_* have been preferred over demographic methods because they rely on genetic data rather than time-consuming ecological monitoring. Methods based on linkage disequilibrium, in particular, have become popular in conservation as they require a single sampling and provide estimates that refer to recent generations. A software programme based on the linkage disequilibrium method, GONE, looks particularly promising to estimate contemporary and recent-historical *N_e_* (up to 200 generations in the past). Genomic datasets from non-model species, especially plants, may present some constraints to the use of GONE, as linkage maps and reference genomes are seldom available, and SNP genotyping is usually based on reduced-representation methods. In this study, we use empirical datasets from four plant species to explore the limitations of plant genomic datasets when estimating *N_e_* using the algorithm implemented in GONE, in addition to exploring some typical biological limitations that may affect *N_e_* estimation using the linkage disequilibrium method, such as the occurrence of population structure. We show how accuracy and precision of *N_e_* estimates potentially change with the following factors: occurrence of missing data, limited number of SNPs/individuals sampled, and lack of information about the location of SNPs on chromosomes, with the latter producing a significant bias, previously unexplored with empirical data. We finally compare the *N_e_* estimates obtained in GONE for the last generations with the contemporary *N_e_* estimates obtained in the programmes currentNe and NeEstimator.
