## Supplementary File 1 for "Estimation of contemporary effective population size in plant populations: limitations of genomic datasets"

0	P1-1-117.g.vcf	0	0	0	-9	0.999980 0.000010 0.000010
0	P1-1-2101.g.vcf	0	0	0	-9	0.000010 0.999980 0.000010
0	P1-1-2201.g.vcf	0	0	0	-9	0.999980 0.000010 0.000010
0	P1-1-231.g.vcf	0	0	0	-9	0.999980 0.000010 0.000010
0	P1-1-252.g.vcf	0	0	0	-9	0.000016 0.999974 0.000010
0	P1-1-255.g.vcf	0	0	0	-9	0.000010 0.999980 0.000010
0	P1-1-267.g.vcf	0	0	0	-9	0.039035 0.954074 0.006891
0	P1-1-2880.g.vcf	0	0	0	-9	0.005763 0.994227 0.000010
0	P1-1-290.g.vcf	0	0	0	-9	0.000010 0.999980 0.000010
0	P1-1-479.g.vcf	0	0	0	-9	0.999980 0.000010 0.000010
0	P1-1-616.g.vcf	0	0	0	-9	0.999980 0.000010 0.000010
0	P1-1-619.g.vcf	0	0	0	-9	0.000010 0.999980 0.000010
0	P1-1-623.g.vcf	0	0	0	-9	0.992600 0.007390 0.000010
0	P1-1-625.g.vcf	0	0	0	-9	0.373610 0.626380 0.000010
0	P1-1-628.g.vcf	0	0	0	-9	0.000010 0.999980 0.000010
0	P1-1-631.g.vcf	0	0	0	-9	0.999980 0.000010 0.000010
0	P1-1-653.g.vcf	0	0	0	-9	0.999980 0.000010 0.000010
0	P1-1-658.g.vcf	0	0	0	-9	0.000010 0.999980 0.000010
0	P1-1-880.g.vcf	0	0	0	-9	0.000010 0.999980 0.000010
0	P1-2-2824.g.vcf	0	0	0	-9	0.985987 0.014003 0.000010
0	P1-2-2933.g.vcf	0	0	0	-9	0.999980 0.000010 0.000010
0	P1-2-3019.g.vcf	0	0	0	-9	0.000010 0.999980 0.000010
0	P1-2-387.g.vcf	0	0	0	-9	0.999980 0.000010 0.000010
0	P1-2-392.g.vcf	0	0	0	-9	0.000010 0.999980 0.000010
0	P1-2-552.g.vcf	0	0	0	-9	0.999980 0.000010 0.000010
0	P1-3-106.g.vcf	0	0	0	-9	0.026026 0.973964 0.000010
0	P1-3-539.g.vcf	0	0	0	-9	0.999980 0.000010 0.000010
0	P1-3-61.g.vcf	0	0	0	-9	0.000010 0.999980 0.000010
0	P1-3-886.g.vcf	0	0	0	-9	0.000010 0.999980 0.000010
0	P1-4-1048.g.vcf	0	0	0	-9	0.000010 0.999980 0.000010
0	P1-4-2253.g.vcf	0	0	0	-9	0.999977 0.000013 0.000010
0	P1-4-2853.g.vcf	0	0	0	-9	0.000010 0.999980 0.000010
0	P1-4-529.g.vcf	0	0	0	-9	0.999980 0.000010 0.000010
0	P10-1-3300.g.vcf	0	0	0	-9	0.000010 0.999980 0.000010
0	P10-1-6.g.vcf	0	0	0	-9	0.999979 0.000011 0.000010
0	P10-2-3251.g.vcf	0	0	0	-9	0.000010 0.999980 0.000010
0	P10-2-638.g.vcf	0	0	0	-9	0.989870 0.010120 0.000010
0	P10-2-948.g.vcf	0	0	0	-9	0.000010 0.999980 0.000010
0	P10-3-2262.g.vcf	0	0	0	-9	0.000010 0.000010 0.999980
0	P10-3-2912.g.vcf	0	0	0	-9	0.999979 0.000011 0.000010
0	P10-3-3103.g.vcf	0	0	0	-9	0.999980 0.000010 0.000010
0	P10-3-925.g.vcf	0	0	0	-9	0.999980 0.000010 0.000010
0	P10-3-928.g.vcf	0	0	0	-9	0.999979 0.000011 0.000010
0	P10-3-942.g.vcf	0	0	0	-9	0.992188 0.007802 0.000010
0	P10-4-2668.g.vcf	0	0	0	-9	0.999980 0.000010 0.000010
0	P10-4-2947.g.vcf	0	0	0	-9	0.999980 0.000010 0.000010
0	P10-4-47.g.vcf	0	0	0	-9	0.996120 0.003870 0.000010
0	P10-4-592.g.vcf	0	0	0	-9	0.999980 0.000010 0.000010
0	P11-1-2988.g.vcf	0	0	0	-9	0.999978 0.000012 0.000010
0	P11-1-742.g.vcf	0	0	0	-9	0.989883 0.000010 0.010107
0	P11-1-873.g.vcf	0	0	0	-9	0.999980 0.000010 0.000010
0	P11-1-874.g.vcf	0	0	0	-9	0.999973 0.000017 0.000010
0	P11-1-900.g.vcf	0	0	0	-9	0.999980 0.000010 0.000010
0	P11-2-1043.g.vcf	0	0	0	-9	0.000010 0.999980 0.000010
0	P11-2-240.g.vcf	0	0	0	-9	0.999980 0.000010 0.000010
0	P11-2-2928.g.vcf	0	0	0	-9	0.995855 0.000010 0.004135
0	P11-2-842.g.vcf	0	0	0	-9	0.999980 0.000010 0.000010
0	P11-4-1070.g.vcf	0	0	0	-9	0.995359 0.004631 0.000010
0	P11-4-2928.g.vcf	0	0	0	-9	0.999978 0.000012 0.000010
0	P11-4-2943.g.vcf	0	0	0	-9	0.999980 0.000010 0.000010
0	P11-4-352.g.vcf	0	0	0	-9	0.999980 0.000010 0.000010
0	P11-4-425.g.vcf	0	0	0	-9	0.999980 0.000010 0.000010
0	P11-4-569.g.vcf	0	0	0	-9	0.000010 0.999980 0.000010
0	P11-4-608.g.vcf	0	0	0	-9	0.999980 0.000010 0.000010
0	P11-4-797.g.vcf	0	0	0	-9	0.999980 0.000010 0.000010
0	P11-4-983.g.vcf	0	0	0	-9	0.993883 0.006107 0.000010
0	P12-1-2885.g.vcf	0	0	0	-9	0.999980 0.000010 0.000010
0	P12-1-486.g.vcf	0	0	0	-9	0.988480 0.000010 0.011510
0	P12-2-1147.g.vcf	0	0	0	-9	0.000010 0.999980 0.000010
0	P12-2-2351.g.vcf	0	0	0	-9	0.999980 0.000010 0.000010
0	P12-2-2800.g.vcf	0	0	0	-9	0.999980 0.000010 0.000010
0	P12-2-3221.g.vcf	0	0	0	-9	0.999980 0.000010 0.000010
0	P12-2-632.g.vcf	0	0	0	-9	0.999980 0.000010 0.000010
0	P12-3-2850.g.vcf	0	0	0	-9	0.999980 0.000010 0.000010
0	P12-4-3276.g.vcf	0	0	0	-9	0.999980 0.000010 0.000010
0	P13-1-1050.g.vcf	0	0	0	-9	0.000010 0.999980 0.000010
0	P13-1-1085.g.vcf	0	0	0	-9	0.000010 0.999980 0.000010
0	P13-1-235.g.vcf	0	0	0	-9	0.999980 0.000010 0.000010
0	P13-1-2803.g.vcf	0	0	0	-9	0.009999 0.989991 0.000010
0	P13-1-2849.g.vcf	0	0	0	-9	0.000010 0.000010 0.999980
0	P13-1-655.g.vcf	0	0	0	-9	0.538294 0.069974 0.391732
0	P13-1-782.g.vcf	0	0	0	-9	0.870470 0.129520 0.000010
0	P13-1-785.g.vcf	0	0	0	-9	0.017396 0.982594 0.000010
0	P13-1-894.g.vcf	0	0	0	-9	0.999978 0.000012 0.000010
0	P13-1-922.g.vcf	0	0	0	-9	0.000010 0.999980 0.000010
0	P13-1-941.g.vcf	0	0	0	-9	0.999980 0.000010 0.000010
0	P13-2-103.g.vcf	0	0	0	-9	0.000010 0.000010 0.999980
0	P13-2-104.g.vcf	0	0	0	-9	0.000010 0.999980 0.000010
0	P13-2-107.g.vcf	0	0	0	-9	0.999980 0.000010 0.000010
0	P13-2-2819.g.vcf	0	0	0	-9	0.000010 0.999980 0.000010
0	P13-2-2894.g.vcf	0	0	0	-9	0.000010 0.999980 0.000010
0	P13-2-290.g.vcf	0	0	0	-9	0.999980 0.000010 0.000010
0	P13-2-300.g.vcf	0	0	0	-9	0.000010 0.000010 0.999980
0	P13-2-301.g.vcf	0	0	0	-9	0.000010 0.000010 0.999980
0	P13-2-304.g.vcf	0	0	0	-9	0.000010 0.000010 0.999980
0	P13-2-469.g.vcf	0	0	0	-9	0.990733 0.000010 0.009257
0	P13-2-472.g.vcf	0	0	0	-9	0.999980 0.000010 0.000010
0	P13-2-504.g.vcf	0	0	0	-9	0.999980 0.000010 0.000010
0	P13-2-629.g.vcf	0	0	0	-9	0.000010 0.999980 0.000010
0	P13-2-662.g.vcf	0	0	0	-9	0.515641 0.484349 0.000010
0	P13-2-670.g.vcf	0	0	0	-9	0.000010 0.000010 0.999980
0	P13-2-709.g.vcf	0	0	0	-9	0.999974 0.000016 0.000010
0	P13-2-714.g.vcf	0	0	0	-9	0.000010 0.000010 0.999980
0	P13-2-73.g.vcf	0	0	0	-9	0.000010 0.000010 0.999980
0	P13-2-928.g.vcf	0	0	0	-9	0.000010 0.999980 0.000010
0	P13-2-929.g.vcf	0	0	0	-9	0.988929 0.011061 0.000010
0	P13-2-931.g.vcf	0	0	0	-9	0.000010 0.999980 0.000010
0	P13-3-113.g.vcf	0	0	0	-9	0.999976 0.000014 0.000010
0	P13-3-2888.g.vcf	0	0	0	-9	0.999980 0.000010 0.000010
0	P13-3-392.g.vcf	0	0	0	-9	0.999980 0.000010 0.000010
0	P13-3-479.g.vcf	0	0	0	-9	0.000010 0.999980 0.000010
0	P13-3-538.g.vcf	0	0	0	-9	0.000010 0.999980 0.000010
0	P13-3-542.g.vcf	0	0	0	-9	0.000010 0.999980 0.000010
0	P13-4-149.g.vcf	0	0	0	-9	0.994787 0.005203 0.000010
0	P13-4-153.g.vcf	0	0	0	-9	0.999980 0.000010 0.000010
0	P13-4-361.g.vcf	0	0	0	-9	0.999980 0.000010 0.000010
0	P13-4-659.g.vcf	0	0	0	-9	0.999980 0.000010 0.000010
0	P14-1-14.g.vcf	0	0	0	-9	0.059005 0.934905 0.006090
0	P14-1-25.g.vcf	0	0	0	-9	0.999980 0.000010 0.000010
0	P14-1-2830.g.vcf	0	0	0	-9	0.000010 0.999980 0.000010
0	P14-1-361.g.vcf	0	0	0	-9	0.000010 0.999980 0.000010
0	P14-1-371.g.vcf	0	0	0	-9	0.000010 0.000010 0.999980
0	P14-1-576.g.vcf	0	0	0	-9	0.481353 0.000010 0.518637
0	P14-1-587.g.vcf	0	0	0	-9	0.000010 0.000010 0.999980
0	P14-1-7.g.vcf	0	0	0	-9	0.862954 0.137036 0.000010
0	P14-1-771.g.vcf	0	0	0	-9	0.999980 0.000010 0.000010
0	P14-2-220.g.vcf	0	0	0	-9	0.999980 0.000010 0.000010
0	P14-2-2842.g.vcf	0	0	0	-9	0.999972 0.000018 0.000010
0	P14-2-2874.g.vcf	0	0	0	-9	0.999980 0.000010 0.000010
0	P14-2-2982.g.vcf	0	0	0	-9	0.988086 0.000010 0.011904
0	P14-2-318.g.vcf	0	0	0	-9	0.000010 0.000010 0.999980
0	P14-2-459.g.vcf	0	0	0	-9	0.000010 0.999980 0.000010
0	P14-2-67.g.vcf	0	0	0	-9	0.999980 0.000010 0.000010
0	P14-2-87.g.vcf	0	0	0	-9	0.999980 0.000010 0.000010
0	P14-2-946.g.vcf	0	0	0	-9	0.000010 0.000010 0.999980
0	P14-3-204.g.vcf	0	0	0	-9	0.999980 0.000010 0.000010
0	P14-3-445.g.vcf	0	0	0	-9	0.000010 0.999980 0.000010
0	P14-3-663.g.vcf	0	0	0	-9	0.010884 0.945264 0.043852
0	P14-4-3034.g.vcf	0	0	0	-9	0.999980 0.000010 0.000010
0	P14-4-460.g.vcf	0	0	0	-9	0.999980 0.000010 0.000010
0	P14-4-52.g.vcf	0	0	0	-9	0.999980 0.000010 0.000010
0	P14-4-651.g.vcf	0	0	0	-9	0.999980 0.000010 0.000010
0	P15-1-198.g.vcf	0	0	0	-9	0.000010 0.999980 0.000010
0	P15-1-560.g.vcf	0	0	0	-9	0.000010 0.999980 0.000010
0	P15-1-575.g.vcf	0	0	0	-9	0.000010 0.999980 0.000010
0	P15-2-1093.g.vcf	0	0	0	-9	0.999980 0.000010 0.000010
0	P15-2-1113.g.vcf	0	0	0	-9	0.999980 0.000010 0.000010
0	P15-2-2846.g.vcf	0	0	0	-9	0.999980 0.000010 0.000010
0	P15-2-2997.g.vcf	0	0	0	-9	0.999980 0.000010 0.000010
0	P15-2-457.g.vcf	0	0	0	-9	0.999980 0.000010 0.000010
0	P15-2-530.g.vcf	0	0	0	-9	0.999980 0.000010 0.000010
0	P15-2-73.g.vcf	0	0	0	-9	0.999977 0.000013 0.000010
0	P15-2-932.g.vcf	0	0	0	-9	0.999980 0.000010 0.000010
0	P15-2-974.g.vcf	0	0	0	-9	0.999980 0.000010 0.000010
0	P15-3-1125.g.vcf	0	0	0	-9	0.295585 0.704405 0.000010
0	P15-3-247.g.vcf	0	0	0	-9	0.999975 0.000015 0.000010
0	P15-3-267.g.vcf	0	0	0	-9	0.992073 0.007917 0.000010
0	P15-3-2830.g.vcf	0	0	0	-9	0.999978 0.000012 0.000010
0	P15-3-966.g.vcf	0	0	0	-9	0.999980 0.000010 0.000010
0	P15-4-1.g.vcf	0	0	0	-9	0.930540 0.069450 0.000010
0	P15-4-1098.g.vcf	0	0	0	-9	0.999980 0.000010 0.000010
0	P15-4-1118.g.vcf	0	0	0	-9	0.999980 0.000010 0.000010
0	P15-4-13.g.vcf	0	0	0	-9	0.999980 0.000010 0.000010
0	P15-4-147.g.vcf	0	0	0	-9	0.999977 0.000013 0.000010
0	P15-4-235.g.vcf	0	0	0	-9	0.000010 0.947681 0.052309
0	P15-4-286.g.vcf	0	0	0	-9	0.995544 0.000010 0.004446
0	P15-4-40.g.vcf	0	0	0	-9	0.999975 0.000015 0.000010
0	P15-4-664.g.vcf	0	0	0	-9	0.571308 0.428682 0.000010
0	P15-4-938.g.vcf	0	0	0	-9	0.999980 0.000010 0.000010
0	P16-1-2783.g.vcf	0	0	0	-9	0.999980 0.000010 0.000010
0	P16-1-293.g.vcf	0	0	0	-9	0.999980 0.000010 0.000010
0	P16-1-297.g.vcf	0	0	0	-9	0.999980 0.000010 0.000010
0	P16-11-174.g.vcf	0	0	0	-9	0.999979 0.000011 0.000010
0	P16-11-248.g.vcf	0	0	0	-9	0.999980 0.000010 0.000010
0	P16-11-32.g.vcf	0	0	0	-9	0.999980 0.000010 0.000010
0	P16-11-445.g.vcf	0	0	0	-9	0.000010 0.999980 0.000010
0	P16-11-545.g.vcf	0	0	0	-9	0.038885 0.961105 0.000010
0	P16-12-6.g.vcf	0	0	0	-9	0.000010 0.000010 0.999980
0	P16-12-7.g.vcf	0	0	0	-9	0.000010 0.999980 0.000010
0	P16-15-2814.g.vcf	0	0	0	-9	0.000010 0.000010 0.999980
0	P16-15-43.g.vcf	0	0	0	-9	0.000010 0.999980 0.000010
0	P16-16-508.g.vcf	0	0	0	-9	0.000010 0.999980 0.000010
0	P16-17-210.g.vcf	0	0	0	-9	0.000010 0.000010 0.999980
0	P16-17-235.g.vcf	0	0	0	-9	0.000010 0.000010 0.999980
0	P16-17-622.g.vcf	0	0	0	-9	0.000010 0.999980 0.000010
0	P16-18-7.g.vcf	0	0	0	-9	0.999980 0.000010 0.000010
0	P16-20-47.g.vcf	0	0	0	-9	0.999980 0.000010 0.000010
0	P16-21-2690.g.vcf	0	0	0	-9	0.000013 0.000010 0.999977
0	P16-21-43.g.vcf	0	0	0	-9	0.000010 0.000010 0.999980
0	P16-21-45.g.vcf	0	0	0	-9	0.000010 0.000010 0.999980
0	P16-21-46.g.vcf	0	0	0	-9	0.000010 0.000010 0.999980
0	P16-21-565.g.vcf	0	0	0	-9	0.000010 0.000010 0.999980
0	P16-21-611.g.vcf	0	0	0	-9	0.000010 0.000010 0.999980
0	P16-22-2787.g.vcf	0	0	0	-9	0.000010 0.999980 0.000010
0	P16-22-35.g.vcf	0	0	0	-9	0.000010 0.000212 0.999778
0	P16-23-426.g.vcf	0	0	0	-9	0.999980 0.000010 0.000010
0	P16-23-439.g.vcf	0	0	0	-9	0.999979 0.000011 0.000010
0	P16-23-441.g.vcf	0	0	0	-9	0.999980 0.000010 0.000010
0	P16-24-11.g.vcf	0	0	0	-9	0.990809 0.000010 0.009181
0	P16-24-20.g.vcf	0	0	0	-9	0.999980 0.000010 0.000010
0	P16-24-2698.g.vcf	0	0	0	-9	0.865875 0.134115 0.000010
0	P16-24-408.g.vcf	0	0	0	-9	0.999980 0.000010 0.000010
0	P16-3-332.g.vcf	0	0	0	-9	0.991141 0.008849 0.000010
0	P16-8-433.g.vcf	0	0	0	-9	0.999980 0.000010 0.000010
0	P16-8-479.g.vcf	0	0	0	-9	0.999980 0.000010 0.000010
0	P2-1-2301.g.vcf	0	0	0	-9	0.999980 0.000010 0.000010
0	P2-1-29.g.vcf	0	0	0	-9	0.999980 0.000010 0.000010
0	P2-1-712.g.vcf	0	0	0	-9	0.996253 0.003737 0.000010
0	P2-1-755.g.vcf	0	0	0	-9	0.000010 0.999980 0.000010
0	P2-2-3000.g.vcf	0	0	0	-9	0.000010 0.999980 0.000010
0	P2-2-307.g.vcf	0	0	0	-9	0.000010 0.999980 0.000010
0	P2-2-3088.g.vcf	0	0	0	-9	0.000010 0.999980 0.000010
0	P2-2-408.g.vcf	0	0	0	-9	0.000010 0.000010 0.999980
0	P2-2-413.g.vcf	0	0	0	-9	0.999980 0.000010 0.000010
0	P2-2-549.g.vcf	0	0	0	-9	0.999980 0.000010 0.000010
0	P2-2-675.g.vcf	0	0	0	-9	0.999980 0.000010 0.000010
0	P2-3-120.g.vcf	0	0	0	-9	0.000016 0.999974 0.000010
0	P2-3-2967.g.vcf	0	0	0	-9	0.999976 0.000014 0.000010
0	P2-3-360.g.vcf	0	0	0	-9	0.000010 0.000010 0.999980
0	P2-4-3058.g.vcf	0	0	0	-9	0.999980 0.000010 0.000010
0	P2-4-32.g.vcf	0	0	0	-9	0.000010 0.999980 0.000010
0	P2-4-596.g.vcf	0	0	0	-9	0.000010 0.000010 0.999980
0	P2-4-777.g.vcf	0	0	0	-9	0.000010 0.999980 0.000010
0	P3-1-2410.g.vcf	0	0	0	-9	0.999980 0.000010 0.000010
0	P3-1-3165.g.vcf	0	0	0	-9	0.000010 0.000010 0.999980
0	P3-1-718.g.vcf	0	0	0	-9	0.999980 0.000010 0.000010
0	P3-1-814.g.vcf	0	0	0	-9	0.999980 0.000010 0.000010
0	P3-1-86.g.vcf	0	0	0	-9	0.000010 0.999980 0.000010
0	P3-2-2809.g.vcf	0	0	0	-9	0.999980 0.000010 0.000010
0	P3-2-3368.g.vcf	0	0	0	-9	0.999980 0.000010 0.000010
0	P3-2-651.g.vcf	0	0	0	-9	0.999980 0.000010 0.000010
0	P3-2-737.g.vcf	0	0	0	-9	0.999980 0.000010 0.000010
0	P3-2-739.g.vcf	0	0	0	-9	0.999977 0.000013 0.000010
0	P3-2-851.g.vcf	0	0	0	-9	0.000010 0.999980 0.000010
0	P3-3-3194.g.vcf	0	0	0	-9	0.999980 0.000010 0.000010
0	P3-4-2061.g.vcf	0	0	0	-9	0.972072 0.027918 0.000010
0	P3-4-312.g.vcf	0	0	0	-9	0.999980 0.000010 0.000010
0	P3-4-337.g.vcf	0	0	0	-9	0.999980 0.000010 0.000010
0	P3-4-849.g.vcf	0	0	0	-9	0.999980 0.000010 0.000010
0	P3-4-945.g.vcf	0	0	0	-9	0.000010 0.999980 0.000010
0	P4-1-244.g.vcf	0	0	0	-9	0.999980 0.000010 0.000010
0	P4-1-2666.g.vcf	0	0	0	-9	0.000010 0.999980 0.000010
0	P4-1-3000.g.vcf	0	0	0	-9	0.992265 0.007725 0.000010
0	P4-1-359.g.vcf	0	0	0	-9	0.999980 0.000010 0.000010
0	P4-1-497.g.vcf	0	0	0	-9	0.000978 0.999012 0.000010
0	P4-1-499.g.vcf	0	0	0	-9	0.000010 0.999980 0.000010
0	P4-1-526.g.vcf	0	0	0	-9	0.999980 0.000010 0.000010
0	P4-2-2657.g.vcf	0	0	0	-9	0.967370 0.032620 0.000010
0	P4-2-3443.g.vcf	0	0	0	-9	0.999980 0.000010 0.000010
0	P4-2-3487.g.vcf	0	0	0	-9	0.943352 0.056638 0.000010
0	P4-2-3514.g.vcf	0	0	0	-9	0.991065 0.008925 0.000010
0	P4-4-2258.g.vcf	0	0	0	-9	0.929612 0.070378 0.000010
0	P4-4-29.g.vcf	0	0	0	-9	0.999980 0.000010 0.000010
0	P4-4-3403.g.vcf	0	0	0	-9	0.048552 0.951438 0.000010
0	P4-4-390.g.vcf	0	0	0	-9	0.000012 0.999978 0.000010
0	P4-4-436.g.vcf	0	0	0	-9	0.999980 0.000010 0.000010
0	P4-4-693.g.vcf	0	0	0	-9	0.008250 0.991740 0.000010
0	P5-1-2360.g.vcf	0	0	0	-9	0.999980 0.000010 0.000010
0	P5-1-436.g.vcf	0	0	0	-9	0.000010 0.999980 0.000010
0	P5-1-611.g.vcf	0	0	0	-9	0.999980 0.000010 0.000010
0	P5-1-892.g.vcf	0	0	0	-9	0.999980 0.000010 0.000010
0	P5-1-972.g.vcf	0	0	0	-9	0.999980 0.000010 0.000010
0	P5-2-2650.g.vcf	0	0	0	-9	0.999980 0.000010 0.000010
0	P5-2-2911.g.vcf	0	0	0	-9	0.988453 0.000010 0.011537
0	P5-2-2952.g.vcf	0	0	0	-9	0.000010 0.999980 0.000010
0	P5-2-2959.g.vcf	0	0	0	-9	0.999980 0.000010 0.000010
0	P5-2-3092.g.vcf	0	0	0	-9	0.999980 0.000010 0.000010
0	P5-2-88.g.vcf	0	0	0	-9	0.999980 0.000010 0.000010
0	P5-2-931.g.vcf	0	0	0	-9	0.106922 0.893068 0.000010
0	P5-2-940.g.vcf	0	0	0	-9	0.000010 0.999980 0.000010
0	P5-3-189.g.vcf	0	0	0	-9	0.999980 0.000010 0.000010
0	P5-3-2202.g.vcf	0	0	0	-9	0.999980 0.000010 0.000010
0	P5-3-265.g.vcf	0	0	0	-9	0.999980 0.000010 0.000010
0	P5-3-2884.g.vcf	0	0	0	-9	0.999980 0.000010 0.000010
0	P5-3-329.g.vcf	0	0	0	-9	0.999980 0.000010 0.000010
0	P5-3-395.g.vcf	0	0	0	-9	0.000010 0.999980 0.000010
0	P5-3-397.g.vcf	0	0	0	-9	0.000010 0.999980 0.000010
0	P5-3-398.g.vcf	0	0	0	-9	0.000010 0.999980 0.000010
0	P5-3-520.g.vcf	0	0	0	-9	0.990848 0.009142 0.000010
0	P5-3-583.g.vcf	0	0	0	-9	0.999980 0.000010 0.000010
0	P5-3-877.g.vcf	0	0	0	-9	0.999980 0.000010 0.000010
0	P5-4-1093.g.vcf	0	0	0	-9	0.999980 0.000010 0.000010
0	P5-4-1094.g.vcf	0	0	0	-9	0.999980 0.000010 0.000010
0	P5-4-2875.g.vcf	0	0	0	-9	0.999977 0.000013 0.000010
0	P5-4-2913.g.vcf	0	0	0	-9	0.999980 0.000010 0.000010
0	P5-4-2947.g.vcf	0	0	0	-9	0.999980 0.000010 0.000010
0	P5-4-3036.g.vcf	0	0	0	-9	0.999980 0.000010 0.000010
0	P5-4-471.g.vcf	0	0	0	-9	0.061322 0.938668 0.000010
0	P5-4-626.g.vcf	0	0	0	-9	0.000010 0.999980 0.000010
0	P5-4-658.g.vcf	0	0	0	-9	0.000010 0.999980 0.000010
0	P6-1-192.g.vcf	0	0	0	-9	0.999980 0.000010 0.000010
0	P6-1-2908.g.vcf	0	0	0	-9	0.999980 0.000010 0.000010
0	P6-1-2924.g.vcf	0	0	0	-9	0.999980 0.000010 0.000010
0	P6-1-2933.g.vcf	0	0	0	-9	0.999980 0.000010 0.000010
0	P6-1-446.g.vcf	0	0	0	-9	0.999980 0.000010 0.000010
0	P6-2-240.g.vcf	0	0	0	-9	0.999980 0.000010 0.000010
0	P6-2-2940.g.vcf	0	0	0	-9	0.992848 0.000010 0.007142
0	P6-2-2976.g.vcf	0	0	0	-9	0.000010 0.000010 0.999980
0	P6-2-870.g.vcf	0	0	0	-9	0.999980 0.000010 0.000010
0	P6-2-904.g.vcf	0	0	0	-9	0.999980 0.000010 0.000010
0	P6-3-2356.g.vcf	0	0	0	-9	0.999980 0.000010 0.000010
0	P6-3-2800.g.vcf	0	0	0	-9	0.999980 0.000010 0.000010
0	P6-3-346.g.vcf	0	0	0	-9	0.995962 0.000010 0.004028
0	P6-3-375.g.vcf	0	0	0	-9	0.999980 0.000010 0.000010
0	P6-3-59.g.vcf	0	0	0	-9	0.999980 0.000010 0.000010
0	P6-3-610.g.vcf	0	0	0	-9	0.000010 0.999980 0.000010
0	P6-3-97.g.vcf	0	0	0	-9	0.999980 0.000010 0.000010
0	P6-4-2300.g.vcf	0	0	0	-9	0.000010 0.999980 0.000010
0	P6-4-2864.g.vcf	0	0	0	-9	0.999980 0.000010 0.000010
0	P6-4-2867.g.vcf	0	0	0	-9	0.999980 0.000010 0.000010
0	P6-4-2915.g.vcf	0	0	0	-9	0.999980 0.000010 0.000010
0	P6-4-2932.g.vcf	0	0	0	-9	0.000010 0.999980 0.000010
0	P6-4-2941.g.vcf	0	0	0	-9	0.000010 0.999980 0.000010
0	P6-4-2968.g.vcf	0	0	0	-9	0.000010 0.999980 0.000010
0	P6-4-649.g.vcf	0	0	0	-9	0.999980 0.000010 0.000010
0	P7-1-2051.g.vcf	0	0	0	-9	0.999980 0.000010 0.000010
0	P7-1-2150.g.vcf	0	0	0	-9	0.999980 0.000010 0.000010
0	P7-1-2370.g.vcf	0	0	0	-9	0.999980 0.000010 0.000010
0	P7-1-322.g.vcf	0	0	0	-9	0.999980 0.000010 0.000010
0	P7-1-36.g.vcf	0	0	0	-9	0.999980 0.000010 0.000010
0	P7-1-388.g.vcf	0	0	0	-9	0.999980 0.000010 0.000010
0	P7-2-2005.g.vcf	0	0	0	-9	0.999980 0.000010 0.000010
0	P7-2-2254.g.vcf	0	0	0	-9	0.999980 0.000010 0.000010
0	P7-2-2520.g.vcf	0	0	0	-9	0.000010 0.999980 0.000010
0	P7-2-2902.g.vcf	0	0	0	-9	0.999980 0.000010 0.000010
0	P7-2-2970.g.vcf	0	0	0	-9	0.999980 0.000010 0.000010
0	P7-2-298.g.vcf	0	0	0	-9	0.999980 0.000010 0.000010
0	P7-2-3049.g.vcf	0	0	0	-9	0.260379 0.739611 0.000010
0	P7-2-3070.g.vcf	0	0	0	-9	0.999980 0.000010 0.000010
0	P7-2-510.g.vcf	0	0	0	-9	0.999980 0.000010 0.000010
0	P7-2-586.g.vcf	0	0	0	-9	0.986781 0.000010 0.013209
0	P7-2-674.g.vcf	0	0	0	-9	0.999980 0.000010 0.000010
0	P7-2-695.g.vcf	0	0	0	-9	0.000010 0.999980 0.000010
0	P7-2-701.g.vcf	0	0	0	-9	0.102777 0.897213 0.000010
0	P7-2-851.g.vcf	0	0	0	-9	0.000010 0.999980 0.000010
0	P7-3-2666.g.vcf	0	0	0	-9	0.007511 0.992479 0.000010
0	P7-3-2802.g.vcf	0	0	0	-9	0.000010 0.994794 0.005196
0	P7-3-2806.g.vcf	0	0	0	-9	0.000010 0.999980 0.000010
0	P7-3-2812.g.vcf	0	0	0	-9	0.000010 0.999980 0.000010
0	P7-3-2837.g.vcf	0	0	0	-9	0.047362 0.952628 0.000010
0	P7-3-2862.g.vcf	0	0	0	-9	0.999980 0.000010 0.000010
0	P7-3-2936.g.vcf	0	0	0	-9	0.993292 0.000010 0.006698
0	P7-3-2962.g.vcf	0	0	0	-9	0.000010 0.999980 0.000010
0	P7-3-2963.g.vcf	0	0	0	-9	0.000010 0.999980 0.000010
0	P7-3-346.g.vcf	0	0	0	-9	0.000010 0.999980 0.000010
0	P7-3-620.g.vcf	0	0	0	-9	0.999980 0.000010 0.000010
0	P7-3-663.g.vcf	0	0	0	-9	0.000010 0.999980 0.000010
0	P7-3-679.g.vcf	0	0	0	-9	0.000010 0.999980 0.000010
0	P7-3-685.g.vcf	0	0	0	-9	0.000010 0.999980 0.000010
0	P7-3-842.g.vcf	0	0	0	-9	0.000010 0.999980 0.000010
0	P7-4-2102.g.vcf	0	0	0	-9	0.999980 0.000010 0.000010
0	P7-4-2253.g.vcf	0	0	0	-9	0.999980 0.000010 0.000010
0	P7-4-2504.g.vcf	0	0	0	-9	0.999980 0.000010 0.000010
0	P7-4-2886.g.vcf	0	0	0	-9	0.000010 0.999980 0.000010
0	P7-4-2901.g.vcf	0	0	0	-9	0.990042 0.009948 0.000010
0	P7-4-299.g.vcf	0	0	0	-9	0.000010 0.999980 0.000010
0	P7-4-371.g.vcf	0	0	0	-9	0.999362 0.000010 0.000628
0	P7-4-414.g.vcf	0	0	0	-9	0.000010 0.999980 0.000010
0	P7-4-518.g.vcf	0	0	0	-9	0.999980 0.000010 0.000010
0	P8-1-144.g.vcf	0	0	0	-9	0.999980 0.000010 0.000010
0	P8-1-3387.g.vcf	0	0	0	-9	0.999980 0.000010 0.000010
0	P8-1-661.g.vcf	0	0	0	-9	0.999980 0.000010 0.000010
0	P8-2-3476.g.vcf	0	0	0	-9	0.999980 0.000010 0.000010
0	P8-3-2842.g.vcf	0	0	0	-9	0.999980 0.000010 0.000010
0	P8-3-3218.g.vcf	0	0	0	-9	0.000010 0.999980 0.000010
0	P8-3-3289.g.vcf	0	0	0	-9	0.000010 0.999980 0.000010
0	P8-3-3290.g.vcf	0	0	0	-9	0.999980 0.000010 0.000010
0	P8-3-3291.g.vcf	0	0	0	-9	0.000010 0.999980 0.000010
0	P8-3-3303.g.vcf	0	0	0	-9	0.000010 0.999980 0.000010
0	P8-3-3391.g.vcf	0	0	0	-9	0.999980 0.000010 0.000010
0	P8-3-3399.g.vcf	0	0	0	-9	0.000010 0.999980 0.000010
0	P8-3-3487.g.vcf	0	0	0	-9	0.000017 0.999973 0.000010
0	P8-3-3491.g.vcf	0	0	0	-9	0.000010 0.999980 0.000010
0	P8-3-3493.g.vcf	0	0	0	-9	0.000010 0.999980 0.000010
0	P8-4-3659.g.vcf	0	0	0	-9	0.000010 0.000010 0.999980
0	P9-2-11.g.vcf	0	0	0	-9	0.986376 0.000010 0.013614
0	P9-2-2870.g.vcf	0	0	0	-9	0.833830 0.166160 0.000010
0	P9-2-2888.g.vcf	0	0	0	-9	0.000010 0.999980 0.000010
0	P9-2-8.g.vcf	0	0	0	-9	0.999980 0.000010 0.000010
0	P9-3-2210.g.vcf	0	0	0	-9	0.999980 0.000010 0.000010
0	P9-3-2655.g.vcf	0	0	0	-9	0.999980 0.000010 0.000010
0	P9-3-2658.g.vcf	0	0	0	-9	0.998303 0.000010 0.001687
0	P9-3-2890.g.vcf	0	0	0	-9	0.999980 0.000010 0.000010
0	P9-3-364.g.vcf	0	0	0	-9	0.999980 0.000010 0.000010
0	P9-3-661.g.vcf	0	0	0	-9	0.999980 0.000010 0.000010
